# Refinement of the *Brassica napus* NLRome using RenSeq

**DOI:** 10.1101/2024.07.24.604657

**Authors:** Jiaxu Wu, Soham Mukhopadhyay, Edel Pérez-López

**Author notes:** These authors contributed equally to this work (Jiaxu Wu, Soham Mukhopadhyay).

## Abstract

Canola (*Brassica napus* L.), a valuable oilseed crop, faces significant challenges from diseases such as clubroot and blackleg, threatening global yields. To improve disease resistance, it’s crucial to accurately annotate nucleotide-binding leucine-rich repeat receptors (NLRs), which are key components of plant immune systems. This study focuses on refining the NLR repertoire (NLRome) of the Westar cultivar using Resistance gene enrichment sequencing (RenSeq). Initially, only 345 NLR genes were identified in the Westar genome annotation, a figure significantly lower than other canola cultivars. By employing RenSeq, we expanded the annotated NLR genes to 715, including 287 full NLRs and 428 partial NLRs, thus providing a more comprehensive understanding of the NLR diversity in this cultivar. Our findings reveal crucial genomic regions with previously misannotated NLR genes and identify key integrated domains that may contribute to enhanced disease resistance. This refined NLRome not only advances the fundamental understanding of *B. napus* genetics but also offers valuable insights for breeding programs and biotechnological applications aimed at improving crop resilience. The data generated in this study is available in public repositories for further research and application.
