## Supplementary material for "Refinement of the *Brassica napus* NLRome using RenSeq": Table S2

### Sheet: Sheet1
Classification
	T	TL	TN	TNL	C	CL	CN	CNL	R	RN	RNL	N	NL	Total
Chr	Counts	Counts	Counts	Counts	Counts	Counts	Counts	Counts	Counts	Counts	Counts	Counts	Counts	Counts
A01	5	1	3	6	0	0	1	1	0	0	0	3	3	23
A02	6	1	7	15	0	0	1	2	0	1	1	1	4	39
A03	3	0	1	25	0	0	0	2	1	0	0	1	2	35
A04	1	0	0	7	0	0	0	0	1	0	0	0	2	11
A05	3	0	0	6	0	0	3	5	0	0	0	0	7	24
A06	17	0	2	1	0	0	1	3	0	2	2	2	9	39
A07	1	0	7	5	0	0	0	0	0	0	2	0	1	16
A08	2	0	1	9	0	0	0	1	0	0	1	0	6	20
A09	16	0	5	16	1	0	1	5	4	1	0	2	17	68
A10	1	0	2	3	0	0	0	0	0	0	1	0	2	9
C01	4	0	1	7	0	0	0	6	1	0	1	3	4	27
C02	8	0	13	26	0	0	0	1	0	0	2	5	2	57
C03	11	1	5	20	0	0	0	3	0	0	1	2	11	54
C04	4	0	5	5	0	0	2	2	0	0	0	3	6	27
C05	7	0	1	5	0	0	0	2	0	0	0	2	4	21
C06	9	0	12	13	0	0	0	0	0	0	0	3	10	47
C07	22	2	7	18	0	0	0	1	1	2	3	3	7	66
C08	4	0	4	14	0	0	0	1	4	0	0	6	15	48
C09	13	1	9	26	0	1	0	4	0	1	2	3	15	75
scaffolds	1	0	0	5	0	0	0	0	0	0	0	1	2	9
Total	138	6	85	232	1	1	9	39	12	7	16	40	129	715

### Sheet: Sheet2
Correctly annotated
	All covered		Reference_Annotator		Reference_Renseq		Reference_only
Chr	Counts		Counts		Counts		Counts
A01	9		0		1		5	15
A02	9		1		3		2	15
A03	7		0		0		3	10
A04	4		0		0		1	5
A05	7		0		0		0	7
A06	6		7		3		5	21
A07	7		0		2		0	9
A08	6		0		2		2	10
A09	15		1		3		7	26
A10	0		0		1		2	3
C01	11		0		4		3	18
C02	23		1		5		1	30
C03	20		0		3		2	25
C04	12		0		1		0	13
C05	7		2		1		1	11
C06	21		2		1		2	26
C07	26		8		4		3	41
C08	15		0		2		5	22
C09	31		2		3		1	37
scaffolds	1		0		0		0	1
Total	237		24		39		45	345
Non or wrongly annotated
	Renseq_Annotator		Annotator only		Renseq only
Chr	Counts		Counts		Counts
A01	7		1		0			8
A02	24		0		0			24
A03	24		0		1			25
A04	6		0		0			6
A05	17		0		0			17
A06	15		3		0			18
A07	7		0		0			7
A08	10		0		0			10
A09	40		0		2			42
A10	6		0		0			6
C01	9		0		0			9
C02	25		0		2			27
C03	29		0		0			29
C04	14		0		0			14
C05	8		0		2			10
C06	20		1		0			21
C07	23		0		2			25
C08	25		0		1			26
C09	38		0		0			38
scaffolds	7		1		0			8
Total	354		6		10			370
								715
