## Supplementary material for "Refinement of the *Brassica napus* NLRome using RenSeq": Table S3

# --- full sequence --- -------------- this domain ------------- hmm coord ali coord env coord
# target name accession tlen query name accession qlen E-value score bias # of c-Evalue i-Evalue score bias from to from to from to acc description of target
# ------------------- ---------- ----- -------------------- ---------- ----- --------- ------ ----- --- --- --------- --------- ------ ----- ----- ----- ----- ----- ----- ----- ---- ---------------------
BnaC09G0455100WE-westarv0_C09_nlr35 - 1460 alignedSeq_for_hmm_jelly2 - 116 1.1e-51 170.1 0.9 1 2 3.1e-25 1.2e-24 82.9 0.4 1 116 1080 1206 1080 1206 0.87 -
BnaC09G0455100WE-westarv0_C09_nlr35 - 1460 alignedSeq_for_hmm_jelly2 - 116 1.1e-51 170.1 0.9 2 2 5.9e-26 2.3e-25 85.2 0.0 1 116 1251 1385 1251 1385 0.90 -
BnaC09G0454900WE-westarv0_C09_nlr33 - 1223 alignedSeq_for_hmm_jelly2 - 116 7.7e-51 167.4 0.2 1 2 4.4e-26 1.7e-25 85.7 0.1 1 116 834 958 834 958 0.89 -
BnaC09G0454900WE-westarv0_C09_nlr33 - 1223 alignedSeq_for_hmm_jelly2 - 116 7.7e-51 167.4 0.2 2 2 3.4e-24 1.3e-23 79.6 0.0 1 116 1013 1160 1013 1160 0.90 -
westarv0_C02_nlr42_43_g36.t1 - 1623 alignedSeq_for_hmm_jelly2 - 116 1.8e-50 166.1 0.3 1 2 2e-23 7.8e-23 77.1 0.1 1 116 972 1091 972 1091 0.89 -
westarv0_C02_nlr42_43_g36.t1 - 1623 alignedSeq_for_hmm_jelly2 - 116 1.8e-50 166.1 0.3 2 2 2.4e-26 9.4e-26 86.5 0.0 1 116 1165 1315 1165 1315 0.91 -
westarv0_A04_nlr2_3_g2.t1 - 1192 alignedSeq_for_hmm_jelly2 - 116 4.3e-42 139.2 4.5 1 2 8.5e-18 3.3e-17 58.9 0.6 1 116 861 969 861 969 0.83 -
westarv0_A04_nlr2_3_g2.t1 - 1192 alignedSeq_for_hmm_jelly2 - 116 4.3e-42 139.2 4.5 2 2 9.3e-25 3.6e-24 81.4 0.2 1 116 1022 1145 1022 1145 0.80 -
BnaA04G0118600WE-westarv0_A04_nlr1 - 1221 alignedSeq_for_hmm_jelly2 - 116 1.5e-41 137.4 7.5 1 2 6e-21 2.3e-20 69.1 1.8 1 116 888 998 888 998 0.86 -
BnaA04G0118600WE-westarv0_A04_nlr1 - 1221 alignedSeq_for_hmm_jelly2 - 116 1.5e-41 137.4 7.5 2 2 1.9e-21 7.4e-21 70.7 0.1 1 116 1051 1163 1051 1163 0.85 -
westarv0_A09_nlr3_4_g5.t1 - 1822 alignedSeq_for_hmm_jelly2 - 116 5.8e-38 125.9 3.9 1 2 4.3e-19 1.7e-18 63.1 1.3 2 116 866 976 865 976 0.85 -
westarv0_A09_nlr3_4_g5.t1 - 1822 alignedSeq_for_hmm_jelly2 - 116 5.8e-38 125.9 3.9 2 2 6.5e-19 2.5e-18 62.5 0.1 2 116 1649 1751 1648 1751 0.86 -
westarv0_C09_nlr42_g50.t2 - 990 alignedSeq_for_hmm_jelly2 - 116 1.6e-34 114.8 1.0 1 2 1.1e-10 4.1e-10 36.1 0.4 20 116 679 771 666 771 0.71 -
westarv0_C09_nlr42_g50.t2 - 990 alignedSeq_for_hmm_jelly2 - 116 1.6e-34 114.8 1.0 2 2 4.4e-23 1.7e-22 76.0 0.0 1 116 806 949 806 949 0.87 -
westarv0_A02_nlr14_g13.t1 - 1377 alignedSeq_for_hmm_jelly2 - 116 3.2e-33 110.6 9.5 1 2 4.7e-20 1.8e-19 66.2 0.3 1 116 817 942 817 942 0.88 -
westarv0_A02_nlr14_g13.t1 - 1377 alignedSeq_for_hmm_jelly2 - 116 3.2e-33 110.6 9.5 2 2 3.9e-14 1.5e-13 47.1 3.8 5 114 1185 1296 1181 1298 0.90 -
BnaC04G0403400WE-westarv0_C04_nlr11 - 990 alignedSeq_for_hmm_jelly2 - 116 2.1e-32 107.9 7.8 1 3 4.1e-18 1.6e-17 60.0 0.3 2 116 681 791 680 791 0.81 -
BnaC04G0403400WE-westarv0_C04_nlr11 - 990 alignedSeq_for_hmm_jelly2 - 116 2.1e-32 107.9 7.8 2 3 2.6e-11 1e-10 38.0 0.1 1 59 844 899 844 906 0.80 -
BnaC04G0403400WE-westarv0_C04_nlr11 - 990 alignedSeq_for_hmm_jelly2 - 116 2.1e-32 107.9 7.8 3 3 0.00072 0.0028 14.0 1.0 92 116 900 927 882 927 0.78 -
BnaC07G0234300WE-westarv0_C07_nlr51_52 - 2305 alignedSeq_for_hmm_jelly2 - 116 2.6e-32 107.6 1.4 1 2 5.9e-16 2.3e-15 53.0 0.0 1 116 1224 1355 1224 1359 0.86 -
BnaC07G0234300WE-westarv0_C07_nlr51_52 - 2305 alignedSeq_for_hmm_jelly2 - 116 2.6e-32 107.6 1.4 2 2 1.4e-15 5.3e-15 51.8 0.5 1 116 2137 2264 2137 2268 0.85 -
westarv0_A02_nlr29_g29.t1 - 1186 alignedSeq_for_hmm_jelly2 - 116 1.8e-31 104.9 0.1 1 1 1.1e-31 4.4e-31 103.7 0.1 1 116 931 1055 931 1055 0.91 -
westarv0_C02_nlr42_43_g38.t1 - 1180 alignedSeq_for_hmm_jelly2 - 116 7.7e-31 102.9 0.0 1 1 4.3e-31 1.7e-30 101.8 0.0 1 116 928 1059 928 1059 0.93 -
westarv0_C07_nlr42_43_44_g41.t1 - 2631 alignedSeq_for_hmm_jelly2 - 116 3.2e-30 100.9 0.3 1 2 3.3e-16 1.3e-15 53.8 0.1 1 115 1163 1300 1163 1301 0.84 -
westarv0_C07_nlr42_43_44_g41.t1 - 2631 alignedSeq_for_hmm_jelly2 - 116 3.2e-30 100.9 0.3 2 2 3.6e-13 1.4e-12 44.0 0.0 1 115 2182 2319 2182 2320 0.86 -
westarv0_C03_nlr44_g41.t1 - 1240 alignedSeq_for_hmm_jelly2 - 116 2.3e-29 98.2 0.0 1 1 1.4e-29 5.5e-29 96.9 0.0 1 116 1103 1227 1103 1227 0.90 -
BnaA01G0314100WE-westarv0_A01_nlr12 - 1122 alignedSeq_for_hmm_jelly2 - 116 3.9e-29 97.4 0.1 1 1 2.9e-29 1.1e-28 95.9 0.1 1 116 1005 1116 1005 1116 0.87 -
BnaC05G0462700WE-westarv0_C05_nlr13 - 1121 alignedSeq_for_hmm_jelly2 - 116 4.2e-29 97.3 0.1 1 1 2.9e-29 1.1e-28 95.9 0.1 1 116 1004 1115 1004 1115 0.90 -
westarv0_A04_nlr2_3_g1.t2 - 1701 alignedSeq_for_hmm_jelly2 - 116 6.1e-28 93.5 4.1 1 1 2.1e-28 8e-28 93.2 0.0 1 116 860 982 860 982 0.92 -
westarv0_C01_nlr11_g11.t1 - 947 alignedSeq_for_hmm_jelly2 - 116 1.4e-27 92.4 0.1 1 1 8.8e-28 3.4e-27 91.1 0.1 1 116 766 895 766 895 0.89 -
westarv0_A01_nlr8_g3.t1 - 890 alignedSeq_for_hmm_jelly2 - 116 1.4e-27 92.4 0.8 1 1 7.8e-28 3e-27 91.3 0.1 1 116 709 838 709 838 0.89 -
westarv0_C09_nlr48_g56.t2 - 1028 alignedSeq_for_hmm_jelly2 - 116 1.7e-27 92.1 0.0 1 1 1.2e-27 4.8e-27 90.6 0.0 1 116 915 1020 915 1020 0.82 -
westarv0_A03_nlr31_32_g54.t1 - 1178 alignedSeq_for_hmm_jelly2 - 116 1.8e-27 92.1 0.0 1 1 1.9e-27 7.3e-27 90.1 0.0 1 116 1069 1175 1069 1175 0.85 -
scaffold1888_nlr1_nlr2_g3.t1 - 1091 alignedSeq_for_hmm_jelly2 - 116 2.3e-27 91.7 0.0 1 1 1.7e-27 6.5e-27 90.2 0.0 1 116 983 1088 983 1088 0.85 -
westarv0_A01_nlr16_g5.t1 - 1075 alignedSeq_for_hmm_jelly2 - 116 2.6e-27 91.5 0.1 1 1 1.4e-27 5.6e-27 90.4 0.1 1 116 951 1069 951 1069 0.92 -
westarv0_A03_nlr4_g8.t1 - 1197 alignedSeq_for_hmm_jelly2 - 116 4.5e-27 90.8 0.0 1 1 3.5e-27 1.3e-26 89.2 0.0 1 116 1085 1190 1085 1190 0.84 -
westarv0_A03_nlr29_30_g49.t1 - 1178 alignedSeq_for_hmm_jelly2 - 116 4.6e-27 90.7 0.0 1 1 5.8e-27 2.2e-26 88.5 0.0 1 116 1069 1175 1069 1175 0.85 -
westarv0_C09_nlr29_g35.t1 - 983 alignedSeq_for_hmm_jelly2 - 116 5.7e-27 90.4 0.1 1 1 3.8e-27 1.5e-26 89.1 0.1 1 116 824 971 824 971 0.89 -
westarv0_C06_nlr35_g1.t1 - 891 alignedSeq_for_hmm_jelly2 - 116 6.9e-27 90.2 0.3 1 1 1.5e-26 5.8e-26 87.2 0.1 1 116 733 854 733 854 0.90 -
westarv0_A09_nlr12_g15.t1 - 1275 alignedSeq_for_hmm_jelly2 - 116 7.2e-27 90.1 0.1 1 1 5e-27 1.9e-26 88.7 0.1 1 116 1158 1266 1158 1266 0.84 -
westarv0_A03_nlr31_32_g53.t1 - 1189 alignedSeq_for_hmm_jelly2 - 116 8.2e-27 89.9 0.2 1 1 5.8e-27 2.2e-26 88.5 0.0 1 116 1075 1180 1075 1180 0.87 -
westarv0_A02_nlr1_g1.t1 - 1225 alignedSeq_for_hmm_jelly2 - 116 8.6e-27 89.8 0.4 1 1 5.9e-27 2.3e-26 88.5 0.4 1 116 998 1130 998 1130 0.91 -
westarv0_C03_nlr32_33_34_g30.t1 - 859 alignedSeq_for_hmm_jelly2 - 116 9.2e-27 89.7 0.7 1 1 6.1e-27 2.3e-26 88.4 0.7 1 116 705 825 705 825 0.89 -
westarv0_A03_nlr27_g43.t1 - 1101 alignedSeq_for_hmm_jelly2 - 116 1.3e-26 89.3 0.3 1 1 8.8e-27 3.4e-26 87.9 0.0 1 116 987 1092 987 1092 0.89 -
westarv0_A03_nlr2_g5.t1 - 1229 alignedSeq_for_hmm_jelly2 - 116 1.3e-26 89.2 0.0 1 1 9.5e-27 3.7e-26 87.8 0.0 1 116 1117 1222 1117 1222 0.90 -
westarv0_A09_nlr41_g68.t1 - 1116 alignedSeq_for_hmm_jelly2 - 116 1.5e-26 89.1 0.1 1 1 9e-27 3.5e-26 87.9 0.1 1 116 983 1094 983 1094 0.92 -
westarv0_A03_nlr29_30_g48.t1 - 1189 alignedSeq_for_hmm_jelly2 - 116 1.5e-26 89.1 0.3 1 1 9.8e-27 3.8e-26 87.8 0.0 1 116 1075 1180 1075 1180 0.89 -
westarv0_C04_nlr21_g26.t2 - 885 alignedSeq_for_hmm_jelly2 - 116 1.8e-26 88.8 0.0 1 1 1.2e-26 4.5e-26 87.5 0.0 1 116 707 829 707 829 0.89 -
westarv0_A03_nlr1_g2.t1 - 1183 alignedSeq_for_hmm_jelly2 - 116 2.3e-26 88.5 0.0 1 1 1.7e-26 6.6e-26 87.0 0.0 1 116 1071 1176 1071 1176 0.90 -
westarv0_A07_nlr13_g11.t1 - 992 alignedSeq_for_hmm_jelly2 - 116 5e-26 87.4 0.2 1 1 9.2e-26 3.5e-25 84.6 0.1 1 116 863 977 863 977 0.90 -
westarv0_A02_nlr16_g15.t1 - 1140 alignedSeq_for_hmm_jelly2 - 116 5.5e-26 87.3 2.6 1 1 3e-26 1.2e-25 86.2 2.6 1 116 972 1088 972 1088 0.92 -
westarv0_A04_nlr10_g8.t1 - 959 alignedSeq_for_hmm_jelly2 - 116 9.2e-26 86.5 0.0 1 1 5.4e-26 2.1e-25 85.4 0.0 1 116 792 915 792 915 0.88 -
westarv0_A08_nlr3_4_g3.t1 - 1112 alignedSeq_for_hmm_jelly2 - 116 9.4e-26 86.5 0.2 1 1 4.9e-26 1.9e-25 85.5 0.2 1 116 958 1078 958 1078 0.89 -
westarv0_A10_nlr7_g10.t1 - 1050 alignedSeq_for_hmm_jelly2 - 116 1.8e-25 85.6 0.1 1 1 2.7e-25 1e-24 83.1 0.0 3 116 907 1025 904 1025 0.91 -
westarv0_A08_nlr15_g22.t1 - 1210 alignedSeq_for_hmm_jelly2 - 116 2.1e-25 85.3 0.0 1 1 1.4e-25 5.5e-25 84.0 0.0 2 116 1084 1200 1083 1200 0.83 -
BnaC09G0455800WE-westarv0_C09_nlr39 - 1221 alignedSeq_for_hmm_jelly2 - 116 2.4e-25 85.2 0.0 1 1 1.2e-25 4.5e-25 84.3 0.0 1 116 1082 1209 1082 1209 0.87 -
westarv0_A03_nlr23_24_g38.t1 - 1806 alignedSeq_for_hmm_jelly2 - 116 3.4e-25 84.7 0.0 1 1 2.7e-25 1e-24 83.1 0.0 1 116 1593 1729 1593 1729 0.89 -
westarv0_A10_nlr4_g3.t1 - 1311 alignedSeq_for_hmm_jelly2 - 116 5.4e-25 84.1 0.0 1 1 3.8e-25 1.5e-24 82.7 0.0 1 116 994 1130 994 1130 0.89 -
westarv0_C09_nlr49_g59.t1 - 1051 alignedSeq_for_hmm_jelly2 - 116 6.9e-25 83.7 0.4 1 1 8.1e-25 3.1e-24 81.6 0.1 3 116 908 1026 905 1026 0.91 -
westarv0_C03_nlr35_g34.t2 - 796 alignedSeq_for_hmm_jelly2 - 116 2.4e-24 81.9 1.1 1 1 1.1e-24 4.2e-24 81.2 0.2 1 116 596 706 596 706 0.86 -
westarv0_C08_nlr37_g57.t2 - 1457 alignedSeq_for_hmm_jelly2 - 116 3.2e-24 81.5 0.5 1 1 8.3e-25 3.2e-24 81.5 0.5 1 116 1227 1344 1227 1344 0.88 -
westarv0_C03_nlr45_46_g44.t1 - 1428 alignedSeq_for_hmm_jelly2 - 116 4.8e-24 81.0 0.0 1 1 3e-24 1.2e-23 79.7 0.0 2 116 1095 1219 1094 1219 0.88 -
westarv0_A08_nlr1_g1.t1 - 1204 alignedSeq_for_hmm_jelly2 - 116 5.6e-24 80.8 0.1 1 1 4.2e-24 1.6e-23 79.3 0.1 1 115 1069 1188 1069 1189 0.88 -
westarv0_A01_nlr11_g8.t1 - 990 alignedSeq_for_hmm_jelly2 - 116 7.1e-24 80.4 0.4 1 1 5e-24 2e-23 79.0 0.4 1 116 801 925 801 925 0.85 -
BnaC01G0409000WE-westarv0_C01_nlr13 - 994 alignedSeq_for_hmm_jelly2 - 116 9.5e-24 80.0 0.3 1 1 6e-24 2.3e-23 78.8 0.3 1 116 800 924 800 924 0.85 -
westarv0_C09_nlr14_g11.t1 - 1029 alignedSeq_for_hmm_jelly2 - 116 9.9e-24 80.0 0.1 1 1 5.9e-24 2.3e-23 78.8 0.1 1 115 831 943 831 944 0.84 -
westarv0_A03_nlr13_14_g25.t1 - 1280 alignedSeq_for_hmm_jelly2 - 116 1.2e-23 79.7 0.0 1 1 1.2e-23 4.5e-23 77.8 0.0 2 116 1159 1272 1158 1272 0.89 -
westarv0_A03_nlr22_g36.t1 - 1324 alignedSeq_for_hmm_jelly2 - 116 1.4e-23 79.5 0.0 1 1 8.9e-24 3.4e-23 78.2 0.0 1 116 916 1050 916 1050 0.88 -
westarv0_A02_nlr9_10_g7.t1 - 2083 alignedSeq_for_hmm_jelly2 - 116 1.4e-23 79.4 2.2 1 2 0.00043 0.0017 14.7 0.0 12 116 750 875 748 875 0.74 -
westarv0_A02_nlr9_10_g7.t1 - 2083 alignedSeq_for_hmm_jelly2 - 116 1.4e-23 79.4 2.2 2 2 7.1e-19 2.7e-18 62.4 0.3 1 116 1894 2012 1894 2012 0.84 -
westarv0_A02_nlr2_g3.t1 - 1230 alignedSeq_for_hmm_jelly2 - 116 2.9e-23 78.4 0.0 1 1 1.8e-23 6.9e-23 77.2 0.0 1 116 949 1084 949 1084 0.91 -
westarv0_A03_nlr26_g41.t1 - 1854 alignedSeq_for_hmm_jelly2 - 116 3e-23 78.4 0.3 1 1 2.2e-23 8.6e-23 76.9 0.3 2 116 1209 1332 1208 1332 0.90 -
BnaC09G0165700WE-westarv0_C09_nlr59 - 1052 alignedSeq_for_hmm_jelly2 - 116 3.7e-23 78.1 0.2 1 1 2.3e-23 8.8e-23 76.9 0.2 2 116 876 984 875 984 0.86 -
westarv0_C03_nlr30_g25.t1 - 1120 alignedSeq_for_hmm_jelly2 - 116 4.2e-23 78.0 4.2 1 1 2.1e-22 8.2e-22 73.8 4.2 1 116 931 1103 931 1103 0.93 -
westarv0_C09_nlr44_g53.t1 - 1020 alignedSeq_for_hmm_jelly2 - 116 4.5e-23 77.8 0.0 1 1 3.4e-23 1.3e-22 76.3 0.0 1 116 867 994 867 994 0.88 -
westarv0_C07_nlr34_g38.t1 - 1335 alignedSeq_for_hmm_jelly2 - 116 4.7e-23 77.8 0.0 1 1 6.4e-23 2.5e-22 75.5 0.0 2 116 1195 1314 1194 1314 0.82 -
westarv0_A09_nlr55_g82.t1 - 1043 alignedSeq_for_hmm_jelly2 - 116 4.9e-23 77.7 0.3 1 1 3.2e-23 1.2e-22 76.4 0.3 2 116 867 978 866 978 0.83 -
westarv0_C03_nlr32_33_34_g31.t1 - 1001 alignedSeq_for_hmm_jelly2 - 116 5.4e-23 77.6 0.2 1 1 2.9e-23 1.1e-22 76.6 0.2 2 116 883 997 882 997 0.87 -
westarv0_A08_nlr3_4_g4.t1 - 1028 alignedSeq_for_hmm_jelly2 - 116 7.1e-23 77.2 0.2 1 1 4e-23 1.5e-22 76.1 0.2 1 116 882 997 882 997 0.87 -
BnaC02G0392500WE-westarv0_C02_nlr18 - 1179 alignedSeq_for_hmm_jelly2 - 116 8.5e-23 77.0 0.6 1 1 8.4e-23 3.3e-22 75.1 0.6 1 116 1047 1176 1047 1176 0.91 -
westarv0_C03_nlr25_26_g19.t1 - 918 alignedSeq_for_hmm_jelly2 - 116 9.4e-23 76.8 0.0 1 1 6.6e-23 2.5e-22 75.4 0.0 2 116 791 908 790 908 0.83 -
westarv0_A02_nlr6_g2.t1 - 1062 alignedSeq_for_hmm_jelly2 - 116 1.2e-22 76.5 0.7 1 2 8.4e-19 3.3e-18 62.2 0.0 1 106 838 955 838 964 0.85 -
westarv0_A02_nlr6_g2.t1 - 1062 alignedSeq_for_hmm_jelly2 - 116 1.2e-22 76.5 0.7 2 2 0.006 0.023 11.1 0.1 93 116 970 993 957 993 0.86 -
westarv0_A03_nlr16_17_g29.t1 - 1450 alignedSeq_for_hmm_jelly2 - 116 1.2e-22 76.5 2.6 1 1 5.5e-23 2.1e-22 75.7 0.3 1 103 1215 1322 1215 1331 0.81 -
BnaC06G0160900WE-westarv0_C06_nlr36_37 - 1080 alignedSeq_for_hmm_jelly2 - 116 1.4e-22 76.2 0.7 1 1 9.8e-23 3.8e-22 74.9 0.7 2 116 869 979 868 979 0.91 -
westarv0_C01_nlr15_g1.t1 - 1055 alignedSeq_for_hmm_jelly2 - 116 1.7e-22 76.0 0.0 1 1 9.3e-23 3.6e-22 74.9 0.0 1 116 931 1049 931 1049 0.87 -
westarv0_A02_nlr15_g14.t1 - 1179 alignedSeq_for_hmm_jelly2 - 116 1.9e-22 75.8 0.6 1 1 1.5e-22 6e-22 74.2 0.6 1 116 1047 1176 1047 1176 0.92 -
BnaC07G0384200WE-westarv0_C07_nlr35 - 1186 alignedSeq_for_hmm_jelly2 - 116 2.3e-22 75.6 0.0 1 1 1.7e-22 6.7e-22 74.1 0.0 2 116 1058 1176 1057 1176 0.86 -
westarv0_C06_nlr6_g9.t1 - 1281 alignedSeq_for_hmm_jelly2 - 116 2.5e-22 75.5 0.7 1 1 1.7e-22 6.6e-22 74.1 0.7 1 105 1005 1110 1005 1119 0.82 -
westarv0_C07_nlr4_g3.t2 - 943 alignedSeq_for_hmm_jelly2 - 116 3.1e-22 75.1 0.2 1 1 3.5e-22 1.3e-21 73.1 0.2 1 116 779 892 779 892 0.85 -
westarv0_A07_nlr14_g13.t2 - 1086 alignedSeq_for_hmm_jelly2 - 116 3.3e-22 75.1 0.3 1 1 2.2e-22 8.5e-22 73.7 0.3 2 116 873 983 872 983 0.91 -
BnaA04G0156900WE-westarv0_A04_nlr5 - 1120 alignedSeq_for_hmm_jelly2 - 116 3.9e-22 74.8 0.5 1 1 3.9e-22 1.5e-21 72.9 0.2 1 116 890 1004 890 1004 0.91 -
BnaC02G0075300WE-westarv0_C02_nlr3 - 1298 alignedSeq_for_hmm_jelly2 - 116 6.1e-22 74.2 0.4 1 1 5.3e-22 2.1e-21 72.5 0.0 2 106 1086 1197 1085 1213 0.86 -
westarv0_A01_nlr9_g4.t1 - 1012 alignedSeq_for_hmm_jelly2 - 116 7.2e-22 74.0 0.2 1 1 4.2e-22 1.6e-21 72.8 0.2 1 115 865 981 865 982 0.81 -
westarv0_C03_nlr7_g10.t2 - 1252 alignedSeq_for_hmm_jelly2 - 116 7.5e-22 73.9 0.4 1 1 8.3e-22 3.2e-21 71.9 0.4 1 116 763 929 763 929 0.91 -
westarv0_A09_nlr5_6_g9.t1 - 1059 alignedSeq_for_hmm_jelly2 - 116 8.6e-22 73.7 0.1 1 1 5.5e-22 2.1e-21 72.5 0.1 1 115 860 973 860 974 0.82 -
westarv0_C03_nlr45_46_g43.t1 - 1632 alignedSeq_for_hmm_jelly2 - 116 1.5e-21 72.9 0.0 1 1 9.4e-22 3.6e-21 71.7 0.0 1 116 1254 1376 1254 1376 0.89 -
westarv0_C09_nlr61_62_g79.t1 - 869 alignedSeq_for_hmm_jelly2 - 116 2.1e-21 72.5 1.4 1 1 1e-21 4e-21 71.6 0.7 2 116 678 789 677 789 0.89 -
westarv0_C08_nlr35_36_g52.t1 - 934 alignedSeq_for_hmm_jelly2 - 116 3e-21 72.0 0.0 1 1 2.2e-21 8.4e-21 70.5 0.0 1 105 823 924 823 931 0.85 -
westarv0_A09_nlr18_g23.t1 - 1162 alignedSeq_for_hmm_jelly2 - 116 4.3e-21 71.5 0.2 1 1 3.2e-21 1.2e-20 70.0 0.2 1 116 975 1103 975 1103 0.89 -
westarv0_A03_nlr16_17_g28.t1 - 1369 alignedSeq_for_hmm_jelly2 - 116 5e-21 71.3 0.7 1 1 3.8e-21 1.5e-20 69.7 0.7 1 116 1181 1300 1181 1300 0.88 -
westarv0_A09_nlr5_6_g8.t1 - 990 alignedSeq_for_hmm_jelly2 - 116 5.1e-21 71.2 0.0 1 1 3e-21 1.2e-20 70.1 0.0 1 115 799 911 799 912 0.90 -
westarv0_C09_nlr28_g33.t1 - 974 alignedSeq_for_hmm_jelly2 - 116 6.2e-21 71.0 0.2 1 1 3.6e-21 1.4e-20 69.8 0.2 1 116 787 915 787 915 0.89 -
BnaC09G0164600WE-westarv0_C09_nlr13 - 1067 alignedSeq_for_hmm_jelly2 - 116 7.7e-21 70.6 0.1 1 1 4.4e-21 1.7e-20 69.6 0.1 1 115 873 985 873 986 0.90 -
westarv0_A08_nlr6_g8.t2 - 969 alignedSeq_for_hmm_jelly2 - 116 9.3e-21 70.4 0.2 1 1 6.6e-21 2.5e-20 69.0 0.2 3 116 784 896 782 896 0.86 -
BnaC04G0405600WE-westarv0_C04_nlr12 - 1060 alignedSeq_for_hmm_jelly2 - 116 1.4e-20 69.8 0.2 1 1 9e-21 3.5e-20 68.5 0.2 1 116 865 985 865 985 0.88 -
westarv0_A04_nlr7_g3.t1 - 1073 alignedSeq_for_hmm_jelly2 - 116 1.7e-20 69.6 0.0 1 1 1.1e-20 4.3e-20 68.2 0.0 1 116 859 976 859 976 0.85 -
BnaC09G0149900WE-westarv0_C09_nlr9 - 995 alignedSeq_for_hmm_jelly2 - 116 3e-20 68.7 0.1 1 1 1.9e-20 7.2e-20 67.5 0.1 1 116 829 936 829 936 0.86 -
BnaA09G0159600WE-westarv0_A09_nlr8 - 997 alignedSeq_for_hmm_jelly2 - 116 3.3e-20 68.6 0.4 1 1 2.2e-20 8.7e-20 67.3 0.4 1 116 846 947 846 947 0.86 -
westarv0_C09_nlr21_g21.t1 - 1005 alignedSeq_for_hmm_jelly2 - 116 3.6e-20 68.5 1.6 1 1 2.3e-20 8.8e-20 67.2 1.6 1 116 846 947 846 947 0.83 -
westarv0_A09_nlr56_g84.t1 - 992 alignedSeq_for_hmm_jelly2 - 116 4e-20 68.3 0.6 1 1 4.7e-20 1.8e-19 66.2 0.6 1 115 810 933 810 934 0.76 -
westarv0_C06_nlr5_g8.t1 - 1368 alignedSeq_for_hmm_jelly2 - 116 4.6e-20 68.2 0.4 1 1 3.3e-20 1.3e-19 66.7 0.4 1 116 1205 1324 1205 1324 0.88 -
BnaA02G0070600WE-westarv0_A02_nlr34 - 1284 alignedSeq_for_hmm_jelly2 - 116 1.3e-19 66.7 0.0 1 1 9.3e-20 3.6e-19 65.3 0.0 2 116 1081 1206 1080 1206 0.86 -
BnaA04G0196100WE-westarv0_A04_nlr6 - 814 alignedSeq_for_hmm_jelly2 - 116 2.5e-19 65.8 0.3 1 1 2.3e-19 9e-19 64.0 0.2 2 116 702 806 701 806 0.86 -
BnaC02G0207400WE-westarv0_C02_nlr37 - 978 alignedSeq_for_hmm_jelly2 - 116 3.2e-19 65.5 0.3 1 1 3e-19 1.1e-18 63.6 0.1 1 116 869 971 869 971 0.88 -
westarv0_A05_nlr17_18_g33.t1 - 1219 alignedSeq_for_hmm_jelly2 - 116 5.2e-19 64.7 0.0 1 1 4.2e-19 1.6e-18 63.2 0.0 1 115 1051 1182 1051 1183 0.86 -
BnaC09G0149500WE-westarv0_C09_nlr7 - 1087 alignedSeq_for_hmm_jelly2 - 116 6.2e-19 64.5 0.6 1 1 3.7e-19 1.4e-18 63.3 0.6 2 116 891 1001 890 1001 0.86 -
westarv0_C05_nlr8_9_10_g3.t1 - 1276 alignedSeq_for_hmm_jelly2 - 116 1.5e-18 63.3 0.0 1 1 1.2e-18 4.8e-18 61.6 0.0 1 115 1071 1214 1071 1215 0.87 -
westarv0_A09_nlr48_g72.t1 - 991 alignedSeq_for_hmm_jelly2 - 116 2.8e-18 62.4 0.3 1 1 1.8e-18 7e-18 61.1 0.3 1 116 812 940 812 940 0.85 -
westarv0_C09_nlr54_g66.t1 - 1125 alignedSeq_for_hmm_jelly2 - 116 4.2e-18 61.8 0.2 1 1 2.8e-18 1.1e-17 60.5 0.2 1 116 946 1074 946 1074 0.86 -
westarv0_A07_nlr8_g5.t1 - 1212 alignedSeq_for_hmm_jelly2 - 116 7.4e-18 61.0 0.7 1 1 4.8e-18 1.8e-17 59.8 0.7 2 116 972 1096 971 1096 0.84 -
westarv0_A04_nlr4_g2.t1 - 1111 alignedSeq_for_hmm_jelly2 - 116 1.2e-17 60.4 0.2 1 1 7.1e-18 2.8e-17 59.2 0.2 1 116 904 1025 904 1025 0.86 -
scaffold286_nlr1_2_3_g10.t1 - 1134 alignedSeq_for_hmm_jelly2 - 116 2.7e-17 59.2 0.6 1 1 2.7e-17 1e-16 57.3 0.6 1 116 959 1090 959 1090 0.88 -
BnaC04G0246800WE-westarv0_C04_nlr8 - 1055 alignedSeq_for_hmm_jelly2 - 116 5.1e-17 58.3 0.0 1 1 4.6e-17 1.8e-16 56.6 0.0 7 116 876 972 868 972 0.84 -
westarv0_A05_nlr17_18_g34.t2 - 1614 alignedSeq_for_hmm_jelly2 - 116 5.2e-17 58.3 0.0 1 1 4.4e-17 1.7e-16 56.7 0.0 1 115 1441 1572 1441 1573 0.80 -
westarv0_C05_nlr8_9_10_g5.t1 - 1412 alignedSeq_for_hmm_jelly2 - 116 1.3e-16 57.0 0.0 1 1 8.8e-17 3.4e-16 55.7 0.0 1 110 997 1129 997 1133 0.86 -
westarv0_C03_nlr4_5_g8.t1 - 1343 alignedSeq_for_hmm_jelly2 - 116 1.3e-16 57.0 1.4 1 1 8.7e-17 3.4e-16 55.7 0.1 1 116 1186 1319 1186 1319 0.85 -
BnaC07G0471400WE-westarv0_C07_nlr28 - 1168 alignedSeq_for_hmm_jelly2 - 116 1.8e-16 56.6 0.3 1 1 1.2e-16 4.6e-16 55.2 0.3 1 116 972 1103 972 1103 0.88 -
westarv0_C07_36811075-36816717_g247.t1 - 1071 alignedSeq_for_hmm_jelly2 - 116 3.2e-16 55.7 0.2 1 1 4.6e-16 1.8e-15 53.4 0.0 1 116 892 1017 892 1017 0.87 -
westarv0_A03_nlr20_g34.t1 - 1232 alignedSeq_for_hmm_jelly2 - 116 4.7e-16 55.2 0.0 1 1 3.7e-16 1.4e-15 53.7 0.0 1 107 1016 1124 1016 1150 0.75 -
westarv0_C07_nlr18_g21.t2 - 732 alignedSeq_for_hmm_jelly2 - 116 5.2e-16 55.1 0.0 1 1 2.6e-16 1e-15 54.1 0.0 1 116 553 678 553 678 0.87 -
westarv0_C07_nlr18_g19.t1 - 812 alignedSeq_for_hmm_jelly2 - 116 5.8e-16 54.9 0.0 1 1 3.1e-16 1.2e-15 53.9 0.0 1 116 633 758 633 758 0.87 -
BnaA09G0153500WE-westarv0_A09_nlr53 - 916 alignedSeq_for_hmm_jelly2 - 116 5.8e-16 54.9 1.1 1 1 8.2e-16 3.2e-15 52.5 0.2 1 116 765 884 765 884 0.81 -
BnaC09G0164000WE-westarv0_C09_nlr11 - 977 alignedSeq_for_hmm_jelly2 - 116 9.3e-16 54.3 0.4 1 1 5.5e-16 2.1e-15 53.1 0.4 1 116 772 883 772 883 0.86 -
westarv0_C03_nlr41_g37.t1 - 1269 alignedSeq_for_hmm_jelly2 - 116 1.1e-15 54.1 0.1 1 1 8.4e-16 3.3e-15 52.5 0.1 1 107 1014 1122 1014 1148 0.75 -
BnaC02G0382100WE-westarv0_C02_nlr31 - 1184 alignedSeq_for_hmm_jelly2 - 116 1.4e-15 53.7 0.2 1 1 1.1e-15 4.2e-15 52.2 0.2 2 116 998 1124 997 1124 0.81 -
BnaC09G0163900WE-westarv0_C09_nlr10 - 933 alignedSeq_for_hmm_jelly2 - 116 1.6e-15 53.5 3.4 1 1 8.2e-16 3.2e-15 52.6 2.2 1 116 753 857 753 857 0.88 -
westarv0_C04_nlr14_g18.t1 - 1122 alignedSeq_for_hmm_jelly2 - 116 2.4e-15 52.9 0.1 1 1 1.6e-15 6e-15 51.6 0.1 1 116 1006 1114 1006 1114 0.80 -
westarv0_C02_nlr30_g27.t2 - 1983 alignedSeq_for_hmm_jelly2 - 116 2.6e-15 52.8 5.2 1 3 0.089 0.34 7.3 0.0 7 46 528 577 527 637 0.75 -
westarv0_C02_nlr30_g27.t2 - 1983 alignedSeq_for_hmm_jelly2 - 116 2.6e-15 52.8 5.2 2 3 6.3 24 1.3 0.2 4 43 1732 1770 1730 1797 0.75 -
westarv0_C02_nlr30_g27.t2 - 1983 alignedSeq_for_hmm_jelly2 - 116 2.6e-15 52.8 5.2 3 3 5.9e-13 2.3e-12 43.3 0.8 1 115 1807 1944 1807 1945 0.83 -
BnaC03G0603400WE - 907 alignedSeq_for_hmm_jelly2 - 116 2.7e-15 52.8 0.5 1 1 1.6e-15 6.3e-15 51.6 0.5 1 116 715 843 715 843 0.88 -
BnaA08G0164000WE-westarv0_A08_nlr2 - 1170 alignedSeq_for_hmm_jelly2 - 116 2.8e-15 52.7 0.3 1 1 1.9e-15 7.4e-15 51.4 0.3 1 116 978 1106 978 1106 0.88 -
BnaC03G0603700WE-westarv0_C03_nlr29 - 1163 alignedSeq_for_hmm_jelly2 - 116 5.4e-15 51.8 0.5 1 1 3.7e-15 1.4e-14 50.5 0.5 1 116 968 1099 968 1099 0.88 -
westarv0_A02_nlr12_g11.t2 - 1160 alignedSeq_for_hmm_jelly2 - 116 8.8e-15 51.1 0.0 1 1 6e-15 2.3e-14 49.8 0.0 1 116 981 1106 981 1109 0.72 -
BnaC01G0194700WE-westarv0_C01_nlr20 - 1129 alignedSeq_for_hmm_jelly2 - 116 2.1e-14 49.9 0.0 1 1 1.3e-14 5.1e-14 48.6 0.0 1 114 856 970 856 972 0.84 -
BnaC02G0468900WE-westarv0_C02_nlr23 - 1193 alignedSeq_for_hmm_jelly2 - 116 4.5e-14 48.8 0.1 1 1 2.8e-14 1.1e-13 47.6 0.1 1 104 1024 1129 1024 1141 0.81 -
BnaC09G0188000WE-westarv0_C09_nlr20 - 978 alignedSeq_for_hmm_jelly2 - 116 8.2e-14 48.0 0.9 1 1 4.6e-14 1.8e-13 46.9 0.1 1 116 841 960 841 960 0.81 -
BnaA03G0311900WE-westarv0_A03_nlr21 - 1179 alignedSeq_for_hmm_jelly2 - 116 1.4e-13 47.3 0.3 1 1 8.1e-14 3.1e-13 46.1 0.3 1 116 963 1089 963 1089 0.71 -
BnaA02G0288700WE-westarv0_A02_nlr27 - 1185 alignedSeq_for_hmm_jelly2 - 116 1.5e-13 47.2 1.2 1 1 8.5e-14 3.3e-13 46.1 1.2 1 116 961 1096 961 1096 0.82 -
westarv0_C07_nlr23_24_g35.t1 - 2387 alignedSeq_for_hmm_jelly2 - 116 1.5e-13 47.2 7.8 1 2 0.45 1.8 5.0 0.0 12 83 1120 1199 1116 1246 0.68 -
westarv0_C07_nlr23_24_g35.t1 - 2387 alignedSeq_for_hmm_jelly2 - 116 1.5e-13 47.2 7.8 2 2 1e-12 4e-12 42.6 3.4 1 115 2165 2308 2165 2309 0.81 -
westarv0_C08_nlr34_g50.t1 - 874 alignedSeq_for_hmm_jelly2 - 116 1.8e-13 46.9 0.2 1 2 1.5e-05 5.9e-05 19.4 0.0 1 25 754 778 754 787 0.91 -
westarv0_C08_nlr34_g50.t1 - 874 alignedSeq_for_hmm_jelly2 - 116 1.8e-13 46.9 0.2 2 2 2.5e-07 9.6e-07 25.2 0.1 50 113 781 848 778 849 0.78 -
westarv0_C09_nlr2_g4.t1 - 1134 alignedSeq_for_hmm_jelly2 - 116 1.8e-13 46.9 0.1 1 1 1.5e-13 5.7e-13 45.3 0.1 1 81 889 965 889 989 0.84 -
BnaC02G0392200WE-westarv0_C02_nlr16 - 1046 alignedSeq_for_hmm_jelly2 - 116 3.2e-13 46.1 0.0 1 1 2.3e-13 8.7e-13 44.7 0.0 1 116 864 991 864 994 0.72 -
westarv0_C03_nlr42_g40.t1 - 1441 alignedSeq_for_hmm_jelly2 - 116 3.6e-13 45.9 0.2 1 1 2.3e-13 8.9e-13 44.6 0.2 1 116 1038 1164 1038 1164 0.65 -
westarv0_C07_nlr3_g1.t1 - 818 alignedSeq_for_hmm_jelly2 - 116 9.5e-13 44.6 0.1 1 2 3.1e-08 1.2e-07 28.1 0.0 1 29 753 782 753 786 0.94 -
westarv0_C07_nlr3_g1.t1 - 818 alignedSeq_for_hmm_jelly2 - 116 9.5e-13 44.6 0.1 2 2 0.00044 0.0017 14.7 0.0 93 116 785 809 781 809 0.89 -
westarv0_C03_nlr28_g14.t1 - 1224 alignedSeq_for_hmm_jelly2 - 116 1.2e-12 44.2 3.1 1 1 3.2e-13 1.2e-12 44.2 3.1 2 115 1018 1154 1017 1155 0.81 -
BnaC09G0463100WE-westarv0_C09_nlr50 - 592 alignedSeq_for_hmm_jelly2 - 116 2.6e-12 43.2 0.2 1 1 2.2e-12 8.7e-12 41.5 0.1 2 57 532 588 531 592 0.90 -
BnaC03G0239800WE-westarv0_C03_nlr43 - 1136 alignedSeq_for_hmm_jelly2 - 116 4.9e-12 42.3 0.3 1 1 3.9e-12 1.5e-11 40.7 0.3 2 108 917 1040 916 1052 0.82 -
westarv0_A09_nlr22_g31.t1 - 1186 alignedSeq_for_hmm_jelly2 - 116 6.6e-12 41.9 0.7 1 1 4.2e-12 1.6e-11 40.6 0.7 1 116 980 1117 980 1122 0.76 -
westarv0_A03_nlr11_g20.t1 - 1030 alignedSeq_for_hmm_jelly2 - 116 7.1e-12 41.7 0.0 1 1 4.2e-12 1.6e-11 40.6 0.0 3 114 873 993 871 995 0.81 -
BnaC09G0266400WE-westarv0_C09_nlr30 - 1204 alignedSeq_for_hmm_jelly2 - 116 8e-12 41.6 0.6 1 1 5e-12 1.9e-11 40.3 0.6 1 116 998 1135 998 1140 0.75 -
scaffold1888_nlr1_nlr2_g2.t1 - 898 alignedSeq_for_hmm_jelly2 - 116 1.2e-11 41.0 3.8 1 2 4.3 17 1.9 0.2 1 11 811 821 811 825 0.88 -
scaffold1888_nlr1_nlr2_g2.t1 - 898 alignedSeq_for_hmm_jelly2 - 116 1.2e-11 41.0 3.8 2 2 1.2e-11 4.5e-11 39.2 0.1 62 116 836 889 824 889 0.79 -
westarv0_A05_nlr13_g31.t1 - 1192 alignedSeq_for_hmm_jelly2 - 116 2.1e-11 40.2 3.1 1 1 1.3e-11 4.9e-11 39.0 3.1 1 115 980 1121 980 1122 0.75 -
westarv0_C01_nlr2_3_g2.t3 - 2932 alignedSeq_for_hmm_jelly2 - 116 3.5e-11 39.5 2.1 1 1 3.9e-11 1.5e-10 37.5 2.1 2 116 2356 2496 2355 2500 0.84 -
BnaC07G0375400WE-westarv0_C07_nlr38 - 1225 alignedSeq_for_hmm_jelly2 - 116 5e-11 39.0 3.8 1 1 3.2e-11 1.2e-10 37.8 3.8 2 115 1000 1142 999 1143 0.80 -
BnaA05G0082800WE-westarv0_A05_nlr22 - 1166 alignedSeq_for_hmm_jelly2 - 116 1e-10 38.0 4.2 1 1 3.1e-11 1.2e-10 37.8 1.0 2 115 966 1110 965 1111 0.83 -
BnaC03G0428400WE-westarv0_C03_nlr38 - 1045 alignedSeq_for_hmm_jelly2 - 116 1.8e-10 37.3 0.1 1 1 1.3e-10 4.9e-10 35.8 0.1 1 116 834 967 834 971 0.79 -
westarv0_C03_nlr4_5_g9.t1 - 1193 alignedSeq_for_hmm_jelly2 - 116 3.1e-10 36.5 0.2 1 1 2.2e-10 8.6e-10 35.0 0.2 1 116 1011 1153 1011 1153 0.81 -
westarv0_C02_nlr19_g23.t2 - 1046 alignedSeq_for_hmm_jelly2 - 116 3.1e-10 36.5 0.9 1 1 1.8e-10 6.9e-10 35.3 0.9 46 116 927 995 904 995 0.88 -
westarv0_C03_nlr1_g1.t2 - 1054 alignedSeq_for_hmm_jelly2 - 116 4.6e-10 35.9 0.2 1 1 9.7e-10 3.7e-09 33.0 0.0 10 116 725 849 718 849 0.76 -
BnaC03G0618400WE-westarv0_C03_nlr19 - 1199 alignedSeq_for_hmm_jelly2 - 116 5.4e-10 35.7 3.3 1 1 2.6e-10 9.9e-10 34.8 1.3 2 115 999 1143 998 1144 0.80 -
westarv0_C08_nlr38_g1.t1 - 1144 alignedSeq_for_hmm_jelly2 - 116 5.6e-10 35.6 0.3 1 1 3.1e-10 1.2e-09 34.6 0.3 31 110 1031 1112 1023 1116 0.87 -
westarv0_A03_nlr5_g11.t1 - 1207 alignedSeq_for_hmm_jelly2 - 116 8.3e-10 35.1 1.0 1 1 5e-10 1.9e-09 33.9 1.0 1 116 999 1136 999 1141 0.77 -
westarv0_A09_nlr11_g14.t1 - 255 alignedSeq_for_hmm_jelly2 - 116 1.3e-09 34.4 0.1 1 1 6e-10 2.3e-09 33.6 0.1 46 116 138 220 122 220 0.76 -
westarv0_C07_nlr50_g46.t1 - 885 alignedSeq_for_hmm_jelly2 - 116 1.8e-09 34.0 0.4 1 1 4.6e-10 1.8e-09 34.0 0.4 2 115 714 838 713 839 0.83 -
BnaC02G0381800WE-westarv0_C02_nlr9 - 1312 alignedSeq_for_hmm_jelly2 - 116 2.2e-09 33.7 1.3 1 1 1.4e-09 5.5e-09 32.4 0.4 1 114 982 1120 982 1122 0.81 -
BnaC02G0375400WE-westarv0_C02_nlr34 - 840 alignedSeq_for_hmm_jelly2 - 116 2.4e-09 33.6 0.1 1 1 2.9e-09 1.1e-08 31.4 0.0 1 82 767 839 767 840 0.78 -
BnaA02G0288500WE-westarv0_A02_nlr8 - 1313 alignedSeq_for_hmm_jelly2 - 116 2.5e-09 33.5 1.0 1 1 1.9e-09 7.3e-09 32.0 0.4 1 114 982 1121 982 1123 0.81 -
westarv0_C06_nlr10_g3.t1 - 1183 alignedSeq_for_hmm_jelly2 - 116 5.6e-09 32.4 0.0 1 1 3.6e-09 1.4e-08 31.1 0.0 2 116 1050 1177 1049 1177 0.69 -
scaffold2113_nlr1_g4.t1 - 1019 alignedSeq_for_hmm_jelly2 - 116 7.7e-09 32.0 0.0 1 1 4.4e-09 1.7e-08 30.9 0.0 16 116 807 923 796 923 0.81 -
westarv0_C09_nlr51_g64.t1 - 1056 alignedSeq_for_hmm_jelly2 - 116 8e-09 31.9 0.0 1 1 4.6e-09 1.8e-08 30.8 0.0 16 116 844 960 833 960 0.81 -
westarv0_A03_nlr13_14_g24.t1 - 1314 alignedSeq_for_hmm_jelly2 - 116 1.1e-08 31.5 0.0 1 1 6.8e-09 2.6e-08 30.2 0.0 2 41 1262 1303 1261 1314 0.87 -
westarv0_C07_nlr30_g36.t1 - 1002 alignedSeq_for_hmm_jelly2 - 116 3.1e-08 30.0 0.0 1 1 2.2e-08 8.7e-08 28.6 0.0 15 109 880 984 876 989 0.78 -
westarv0_C02_nlr4_48_g12.t1 - 1144 alignedSeq_for_hmm_jelly2 - 116 3.4e-08 29.9 0.0 1 1 2.9e-08 1.1e-07 28.2 0.0 1 89 944 1031 944 1070 0.78 -
BnaA01G0023300WE-westarv0_A01_nlr1 - 1491 alignedSeq_for_hmm_jelly2 - 116 3.9e-08 29.7 0.8 1 1 3.2e-08 1.2e-07 28.1 0.2 11 116 1208 1330 1205 1330 0.74 -
westarv0_C09_nlr47_g17.t1 - 1517 alignedSeq_for_hmm_jelly2 - 116 3.2e-07 26.7 0.0 1 1 4e-07 1.5e-06 24.5 0.0 2 82 1225 1313 1224 1364 0.74 -
BnaC08G0268900WE_westarv0_C08_nlr26 - 2003 alignedSeq_for_hmm_jelly2 - 116 1.1e-06 25.1 0.2 1 1 2.9e-06 1.1e-05 21.8 0.0 10 110 1049 1165 1045 1178 0.75 -
westarv0_C02_nlr40_g33.t1 - 897 alignedSeq_for_hmm_jelly2 - 116 1.2e-06 24.9 0.5 1 2 0.18 0.69 6.3 0.1 1 13 661 673 661 685 0.88 -
westarv0_C02_nlr40_g33.t1 - 897 alignedSeq_for_hmm_jelly2 - 116 1.2e-06 24.9 0.5 2 2 0.0002 0.00076 15.9 0.0 90 116 696 722 679 722 0.86 -
westarv0_C09_nlr8_g12.t1 - 1021 alignedSeq_for_hmm_jelly2 - 116 1.3e-06 24.8 0.0 1 1 1.2e-06 4.6e-06 23.0 0.0 1 64 783 841 783 864 0.75 -
westarv0_C06_nlr23_g18.t2 - 1165 alignedSeq_for_hmm_jelly2 - 116 1.4e-06 24.6 0.0 1 1 1.3e-06 4.9e-06 22.9 0.0 2 88 1031 1125 1030 1158 0.62 -
BnaC02G0382500WE-westarv0_C02_nlr28_29 - 1571 alignedSeq_for_hmm_jelly2 - 116 1.5e-06 24.6 0.5 1 2 0.00035 0.0013 15.1 0.0 1 24 919 942 919 953 0.81 -
BnaC02G0382500WE-westarv0_C02_nlr28_29 - 1571 alignedSeq_for_hmm_jelly2 - 116 1.5e-06 24.6 0.5 2 2 0.19 0.72 6.3 0.5 85 116 977 1008 961 1012 0.73 -
westarv0_C06_nlr4_g7.t2 - 537 alignedSeq_for_hmm_jelly2 - 116 7.1e-06 22.4 0.2 1 1 3.9e-06 1.5e-05 21.3 0.2 49 116 421 497 381 497 0.75 -
#
# Program: hmmsearch
# Version: 3.3 (Nov 2019)
# Pipeline mode: SEARCH
# Query file: /home/jiwu08/softwares/NLRtracker/module/abe3069_Data_S1.hmm
# Target file: .//tmp.fasta
# Option settings: hmmsearch --domtblout .//CJID.txt /home/jiwu08/softwares/NLRtracker/module/abe3069_Data_S1.hmm .//tmp.fasta
# Current dir: /project/elopez/users/jiwu08/nlr_augustes/NLRtracker_final
# Date: Sat Jul 20 18:34:56 2024
# [ok]
